# Single-cell, label-free morphology profiling of iPSC-derived microglia reveals dynamic state transitions

**DOI:** 10.64898/2026.04.28.721424

**Authors:** Tingting Chen, Xiaopeng Li, Amalia M Dolga

## Abstract

In response to environmental and inflammatory cues, microglia adopt diverse morphologies reflecting their functional state. However, characterizing these morphological alterations in human iPSC-derived microglia (iMGLs) remains limited by reliance on fluorescent labeling, endpoint imaging, and coarse categorical classifications (e.g., ramified vs amoeboid states). Here, we developed a label-free pipeline combining live-cell imaging, Cellpose-SAM segmentation, and CellProfiler-based feature extraction to track iMGL morphology at single-cell resolution over time. Applying this framework to a 24-hour time course of LPS and IFNγ co-stimulation revealed rapid and transient morphological remodeling, with responses peaking within 2–4 hours and partially attenuating thereafter. At single-cell resolution, four morphological states captured the major axes of variation, with co-stimulation driving a pronounced redistribution toward a single “Spread state”. Extending the analysis to individual inflammatory stimuli (LPS, IFNγ, IL-1β, IL-6, and TNFα) revealed graded but overlapping shifts in state composition, with IFNγ inducing the strongest response, whereas IL-1β showed minimal effects. Importantly, state-level changes alone were insufficient to distinguish stimulus-specific responses. Instead, single-cell density mapping revealed distinct occupancy patterns within a shared morphological landscape. In addition, texture complexity provided an independent feature layer that further separated among treatments, indicating that stimulus identity is represented by continuous, high-dimensional morphological features beyond discrete state assignments. Linking morphology to function, IFNγ produced the largest morphological redistribution and was also the only stimulus to significantly elevate intracellular ROS at 24 h, indicating that morphological remodeling and redox activation can be coordinately engaged by specific inflammatory signals. Together, these findings support a model in which microglia respond to inflammatory stimuli by graded occupancy of a continuous morphological landscape, with each stimulus producing a stimulus-specific occupancy pattern that extends beyond discrete state assignments.
