## Supplementary material for "Single-cell, label-free morphology profiling of iPSC-derived microglia reveals dynamic state transitions": Table S1

Time_hr	State	Veh_mean	LPS_mean	Delta	t	Pvalue	CI_lower	CI_upper	FDR
4	Small_Round	0.194141930034843	0.134338161848951	-0.0598037681858918	-18.5773153365122	0.0028850376863549	-0.0736547925009391	-0.0459527438708445	0.0115401507454196
4	Spread	0.17636038607672	0.434000647303513	0.257640261226794	12.5037541796912	0.0063354381471313	0.168983961900201	0.346296560553386	0.0126708762942626
4	Elongated	0.374508422987183	0.241995612515586	-0.132512810471597	-9.55727928524111	0.0107713492546284	-0.192169600723908	-0.0728560202192854	0.0143617990061712
4	Ramified	0.254989260901255	0.18966557833195	-0.0653236825693049	-5.53996247374767	0.0310720217734308	-0.116057802602788	-0.0145895625358217	0.0310720217734308
24	Elongated	0.394966391192795	0.331467958930104	-0.0634984322626917	-3.73027290320343	0.064942844027648	-0.136740178912181	0.00974331438679794	0.0865904587035307
24	Spread	0.152285908707378	0.302107033085957	0.14982112437858	3.88824662265704	0.0602303086054506	-0.0159678114428629	0.315610060200022	0.0865904587035307
24	Small_Round	0.181918985226296	0.123971279605581	-0.0579477056207151	-4.31198695714525	0.0497996468322347	-0.115769970912713	-0.000125440328717008	0.0865904587035307
24	Ramified	0.270828714873531	0.242453728378358	-0.0283749864951731	-1.05769782962767	0.401074101117263	-0.143802767171473	0.0870527941811264	0.401074101117263
