## Supplementary material for "Single-cell, label-free morphology profiling of iPSC-derived microglia reveals dynamic state transitions": Table S2

Time_hr	State	Stimulus	Veh_mean	Stim_mean	Delta	Pvalue	CI_lower	CI_upper	FDR
4	Elongated	IFNg	0.374508422987183	0.333666193128689	-0.040842229858494	0.085645399819931	-0.0958696689947638	0.0141852092777759	0.208497391746679
4	Elongated	IL1beta	0.374508422987183	0.378503790665959	0.00399536767877606	0.849626200139934	-0.0759216584141387	0.0839123937716909	0.931772141278552
4	Elongated	IL6	0.374508422987183	0.365967173263811	-0.00854124972337167	0.848655112769811	-0.178265264904554	0.161182765457811	0.931772141278552
4	Elongated	LPS	0.374508422987183	0.365695353382326	-0.00881306960485667	0.619860805713722	-0.0740531339454475	0.0564269947357342	0.781570688422103
4	Elongated	TNFa	0.374508422987183	0.354191356152742	-0.0203170668344408	0.631640556511086	-0.176324610565215	0.135690476896333	0.781570688422103
4	Ramified	IFNg	0.254989260901255	0.208378395175665	-0.04661086572559	0.0886113914923388	-0.110646858318535	0.0174251268673553	0.208497391746679
4	Ramified	IL1beta	0.254989260901255	0.258676525470926	0.00368726456967117	0.571474390780736	-0.0199660070310194	0.0273405361703618	0.77263723618363
4	Ramified	IL6	0.254989260901255	0.241336917143185	-0.0136523437580701	0.360575537700667	-0.0635963183450296	0.0362916308288895	0.534185981778766
4	Ramified	LPS	0.254989260901255	0.195925924552063	-0.0590633363491922	0.00667967446451282	-0.0799378394953453	-0.0381888332030391	0.0841167137561628
4	Ramified	TNFa	0.254989260901255	0.229976716301787	-0.0250125445994686	0.173275119500998	-0.0767997935488886	0.0267747043499513	0.346550239001995
4	Small_Round	IFNg	0.194141930034843	0.174866795213693	-0.0192751348211495	0.0263273519137398	-0.0330043876335274	-0.0055458820087715	0.117010452949955
4	Small_Round	IL1beta	0.194141930034843	0.185925540601664	-0.00821638943317879	0.327755971090706	-0.0357460269220776	0.01931324805572	0.504239955524162
4	Small_Round	IL6	0.194141930034843	0.189333902990016	-0.00480802704482677	0.74013799372635	-0.0591659997237288	0.0495499456340753	0.87075058085453
4	Small_Round	LPS	0.194141930034843	0.139456392465286	-0.0546855375695567	0.00495966754190561	-0.0713179490732183	-0.0380531260658951	0.0841167137561628
4	Small_Round	TNFa	0.194141930034843	0.169703557288576	-0.0244383727462663	0.281166045608284	-0.0963440858537144	0.0474673403611817	0.488984427144842
4	Spread	IFNg	0.17636038607672	0.283088616481953	0.106728230405233	0.065195643629659	-0.0166412385742494	0.230097699384716	0.180728205811968
4	Spread	IL1beta	0.17636038607672	0.176894143261451	0.000533757184731559	0.971511826517635	-0.0564464629836039	0.057513977353067	0.971511826517635
4	Spread	IL6	0.17636038607672	0.203362006602988	0.0270016205262685	0.238463339662499	-0.0429144425983973	0.0969176836509343	0.433569708477271
4	Spread	LPS	0.17636038607672	0.298922329600325	0.122561943523606	0.0201862911828859	0.0464813563992557	0.198642530647955	0.10093145591443
4	Spread	TNFa	0.17636038607672	0.246128370256895	0.0697679841801758	0.0126175070634244	0.0357256321814176	0.103810336178934	0.0841167137561628
24	Elongated	IFNg	0.394966391192795	0.303962259411117	-0.0910041317816785	0.0305974372963721	-0.161115431919037	-0.0208928316443196	0.122389749185488
24	Elongated	IL1beta	0.394966391192795	0.38239953615713	-0.0125668550356653	0.644795817948235	-0.113186621500458	0.088052911429128	0.781570688422103
24	Elongated	IL6	0.394966391192795	0.34363602993216	-0.0513303612606354	0.210224691190736	-0.172622648024885	0.0699619255036145	0.400427983220449
24	Elongated	LPS	0.394966391192795	0.234430161673607	-0.160536229519188	0.0113488887784804	-0.234753890939829	-0.0863185680985468	0.0841167137561628
24	Elongated	TNFa	0.394966391192795	0.31336917427266	-0.081597216920135	0.153588137148964	-0.237788944855857	0.0745945110155874	0.323343446629397
24	Ramified	IFNg	0.270828714873531	0.22309997425654	-0.0477287406169916	0.0435868422431192	-0.0920654769453874	-0.00339200428859581	0.145289474143731
24	Ramified	IL1beta	0.270828714873531	0.285668582034735	0.0148398671612036	0.121845111718099	-0.00975530944397144	0.0394350437663786	0.27076691492911
24	Ramified	IL6	0.270828714873531	0.254134469656273	-0.0166942452172585	0.305013546351221	-0.0692420316310846	0.0358535411965676	0.504239955524162
24	Ramified	LPS	0.270828714873531	0.26191122713346	-0.00891748774007151	0.319569011403738	-0.0381369624723645	0.0203019869922214	0.504239955524162
24	Ramified	TNFa	0.270828714873531	0.279010645023722	0.00818193015019064	0.579477927137722	-0.0455250471861395	0.0618889074865207	0.77263723618363
24	Small_Round	IFNg	0.181918985226296	0.157563755351691	-0.0243552298746046	0.0677730771794878	-0.0531192481583381	0.00440878840912884	0.180728205811968
24	Small_Round	IL1beta	0.181918985226296	0.181359554251575	-0.000559430974720859	0.934877714487639	-0.0266398948500209	0.0255210329005792	0.95884893793604
24	Small_Round	IL6	0.181918985226296	0.184888189723287	0.00296920449699112	0.861889230682661	-0.0618124232517027	0.067750832245685	0.931772141278552
24	Small_Round	LPS	0.181918985226296	0.219177118869924	0.0372581336436284	0.0636233972583784	-0.00523269307212824	0.079748960359385	0.180728205811968
24	Small_Round	TNFa	0.181918985226296	0.192939770302281	0.0110207850759849	0.461693895940939	-0.0414724059471933	0.0635139760991632	0.659562708487056
24	Spread	IFNg	0.152285908707378	0.315374010980652	0.163088102273275	0.0148162263018962	0.0767116253789085	0.249464579167641	0.0846641502965498
24	Spread	IL1beta	0.152285908707378	0.15057232755656	-0.00171358115081746	0.907043603910978	-0.0575557395932734	0.0541285772916385	0.954782740958924
24	Spread	IL6	0.152285908707378	0.21734131068828	0.0650554019809028	0.000444707972983084	0.0591506453006354	0.0709601586611701	0.0177883189193234
24	Spread	LPS	0.152285908707378	0.284481492323009	0.132195583615631	0.0116382051405108	0.0702923973532327	0.194098769878029	0.0841167137561628
24	Spread	TNFa	0.152285908707378	0.214680410401337	0.0623945016939595	0.040332905678194	0.00678257778539776	0.118006425602521	0.145289474143731
